# The genome of a nonphotosynthetic diatom provides insights into the metabolic shift to heterotrophy and constraints on the loss of photosynthesis

**DOI:** 10.1101/2020.05.28.115543

**Authors:** Anastasiia Pendergrass, Wade R. Roberts, Elizabeth C. Ruck, Jeffrey A. Lewis, Andrew J. Alverson

## Abstract

Although most of the tens of thousands of diatom species are obligate photoautotrophs, many mixotrophic species can also use extracellular organic carbon for growth, and a small number of obligate heterotrophs have lost photosynthesis entirely. We sequenced the genome of a nonphotosynthetic diatom, *Nitzschia* sp. strain Nitz4, to determine how carbon metabolism was altered in the wake of this rare and radical trophic shift in diatoms. Like other groups that have lost photosynthesis, the genomic consequences were most evident in the plastid genome, which is exceptionally AT-rich and missing photosynthesis-related genes. The relatively small (27 Mb) nuclear genome did not differ dramatically from photosynthetic diatoms in gene or intron density. Genome-based models suggest that central carbon metabolism, including a central role for the plastid, remains relatively intact in the absence of photosynthesis. All diatom plastids lack an oxidative pentose phosphate pathway (PPP), leaving photosynthesis as the main source of plastid NADPH. Consequently, nonphotosynthetic diatoms lack the primary source of NADPH required for essential biosynthetic pathways that remain in the plastid. Genomic models highlighted similarities between nonphotosynthetic diatoms and apicomplexan parasites for provisioning NADPH in their plastids. The ancestral absence of a plastid PPP might constrain loss of photosynthesis in diatoms compared to Archaeplastida, whose plastid PPP continues to produce reducing cofactors following loss of photosynthesis. Finally, *Nitzschia* possesses a complete β-ketoadipate pathway. Previously known only from fungi and bacteria, this pathway may allow mixotrophic and heterotrophic diatoms to obtain energy through the degradation of abundant plant-derived aromatic compounds.
