## Supplementary material for "The genome of a nonphotosynthetic diatom provides insights into the metabolic shift to heterotrophy and constraints on the loss of photosynthesis": S2_Table.xlsx

### Sheet: biological process
	GO.ID	Term	Annotated	Significant	Expected	Rank in weight01	classic	weight01
1	GO:0061408	positive regulation of transcription from RNA polymerase II promoter in response to heat stress	65	22	2.17	1	1.9e-17	1.9e-17
2	GO:0006935	chemotaxis	86	18	2.87	2	1.8e-10	1.2e-09
3	GO:0007606	sensory perception of chemical stimulus	55	14	1.83	3	1.4e-09	1.4e-09
4	GO:0006182	cGMP biosynthetic process	88	17	2.93	4	2.2e-09	2.2e-09
5	GO:0007168	receptor guanylyl cyclase signaling pathway	88	17	2.93	5	2.2e-09	2.2e-09
6	GO:0042048	olfactory behavior	51	13	1.7	6	5.6e-09	5.6e-09
7	GO:0050893	sensory processing	51	13	1.7	7	5.6e-09	5.6e-09
8	GO:0035556	intracellular signal transduction	349	37	11.63	8	5e-11	4.1e-08
9	GO:0010200	response to chitin	11	5	0.37	9	1.5e-05	1.5e-05
10	GO:0045089	positive regulation of innate immune response	34	7	1.13	10	9.9e-05	0.0003
11	GO:0046058	cAMP metabolic process	12	4	0.4	11	0.00047	0.0005
12	GO:0032392	DNA geometric change	37	5	1.23	12	0.00704	0.0007
13	GO:2000242	negative regulation of reproductive process	13	4	0.43	13	0.00067	0.0007
14	GO:0051445	regulation of meiotic cell cycle	14	4	0.47	14	0.00091	0.0009
15	GO:0045597	positive regulation of cell differentiation	45	6	1.5	15	0.00342	0.0012
16	GO:0045637	regulation of myeloid cell differentiation	15	4	0.5	16	0.00121	0.0012
17	GO:0034620	cellular response to unfolded protein	24	5	0.8	17	0.00097	0.0025
18	GO:0001666	response to hypoxia	44	7	1.47	18	0.00053	0.0035
19	GO:0002262	myeloid cell homeostasis	10	3	0.33	19	0.00365	0.0037
20	GO:0043901	negative regulation of multi-organism process	20	4	0.67	20	0.00377	0.0038
21	GO:0006338	chromatin remodeling	46	6	1.53	21	0.00382	0.0038
22	GO:0045786	negative regulation of cell cycle	65	6	2.17	22	0.02016	0.0048
23	GO:0045596	negative regulation of cell differentiation	39	7	1.3	23	0.00025	0.006
24	GO:0060348	bone development	12	3	0.4	24	0.00638	0.0064
25	GO:0019934	cGMP-mediated signaling	54	8	1.8	25	0.00035	0.0073
26	GO:0006954	inflammatory response	13	3	0.43	26	0.00809	0.0081
27	GO:0048599	oocyte development	13	3	0.43	27	0.00809	0.0081
28	GO:0071322	cellular response to carbohydrate stimulus	13	3	0.43	28	0.00809	0.0081
29	GO:0052652	cyclic purine nucleotide metabolic process	93	19	3.1	29	8.3e-11	0.0082
30	GO:0001503	ossification	14	3	0.47	30	0.01005	0.0101
31	GO:0042542	response to hydrogen peroxide	15	3	0.5	31	0.01227	0.0123
32	GO:0008284	positive regulation of cell proliferation	43	5	1.43	32	0.01326	0.0133
33	GO:0010721	negative regulation of cell development	16	3	0.53	33	0.01473	0.0147
34	GO:0010753	positive regulation of cGMP-mediated signaling	16	3	0.53	34	0.01473	0.0147
35	GO:0050708	regulation of protein secretion	17	3	0.57	35	0.01746	0.0175
36	GO:0006310	DNA recombination	109	7	3.63	36	0.06978	0.0191
37	GO:0048229	gametophyte development	34	4	1.13	37	0.02519	0.0204
38	GO:0000122	negative regulation of transcription by RNA polymerase II	51	5	1.7	38	0.02622	0.0262
39	GO:0008152	metabolic process	2971	96	99.01	39	0.77101	0.0267
40	GO:0098771	inorganic ion homeostasis	100	3	3.33	40	0.65493	0.0279
41	GO:0045944	positive regulation of transcription by RNA polymerase II	157	28	5.23	41	5.5e-14	0.0332
42	GO:0048812	neuron projection morphogenesis	30	4	1	42	0.01648	0.0408
43	GO:0009214	cyclic nucleotide catabolic process	10	2	0.33	43	0.04162	0.0416
44	GO:0016525	negative regulation of angiogenesis	10	2	0.33	44	0.04162	0.0416
45	GO:0030166	proteoglycan biosynthetic process	10	2	0.33	45	0.04162	0.0416
46	GO:0032479	regulation of type I interferon production	10	2	0.33	46	0.04162	0.0416
47	GO:0043388	positive regulation of DNA binding	10	2	0.33	47	0.04162	0.0416
48	GO:0043410	positive regulation of MAPK cascade	10	2	0.33	48	0.04162	0.0416
49	GO:0050864	regulation of B cell activation	10	2	0.33	49	0.04162	0.0416
50	GO:1903531	negative regulation of secretion by cell	10	2	0.33	50	0.04162	0.0416
51	GO:0019953	sexual reproduction	96	8	3.2	51	0.01386	0.0417
52	GO:0071456	cellular response to hypoxia	24	3	0.8	52	0.04392	0.0439
53	GO:1902532	negative regulation of intracellular signal transduction	41	4	1.37	53	0.04607	0.0461
54	GO:0007411	axon guidance	11	2	0.37	54	0.04978	0.0498
55	GO:0030098	lymphocyte differentiation	11	2	0.37	55	0.04978	0.0498
56	GO:0070988	demethylation	11	2	0.37	56	0.04978	0.0498
57	GO:1902808	positive regulation of cell cycle G1/S phase transition	11	2	0.37	57	0.04978	0.0498

### Sheet: cellular component
	GO.ID	Term	Annotated	Significant	Expected	Rank in weight01	classic	weight01
1	GO:0042025	host cell nucleus	119	28	4.17	1	1.2e-16	1.2e-16
2	GO:0043204	perikaryon	70	17	2.45	2	1.1e-10	1.1e-10
3	GO:0030424	axon	82	14	2.88	3	6.4e-07	6.4e-07
4	GO:0030425	dendrite	88	14	3.09	4	1.6e-06	1.6e-06
5	GO:0005886	plasma membrane	636	40	22.3	5	8.7e-05	3.3e-05
6	GO:0000790	nuclear chromatin	86	10	3.02	6	0.00074	0.00074
7	GO:0016021	integral component of membrane	1026	47	35.98	7	0.02148	0.03146
8	GO:0042995	cell projection	177	17	6.21	8	0.00012	0.04024

### Sheet: molecular function
	GO.ID	Term	Annotated	Significant	Expected	Rank in weight01	classic	weight01
1	GO:0003700	DNA-binding transcription factor activity	112	26	4.02	1	4.8e-15	9.5e-15
2	GO:0000978	RNA polymerase II proximal promoter sequence-specific DNA binding	81	22	2.91	2	2.2e-14	2.2e-14
3	GO:0004383	guanylate cyclase activity	104	22	3.74	3	5.7e-12	5.7e-12
4	GO:0004672	protein kinase activity	315	30	11.32	4	4.4e-07	4.4e-09
5	GO:0005525	GTP binding	208	24	7.47	5	2.3e-07	2.3e-07
6	GO:0001653	peptide receptor activity	91	17	3.27	6	1.3e-08	2.5e-07
7	GO:0008301	DNA binding, bending	14	6	0.5	7	4.6e-06	4.6e-06
8	GO:0046872	metal ion binding	1163	54	41.78	8	0.01646	0.0006
9	GO:0005096	GTPase activator activity	31	6	1.11	9	0.00068	0.0007
10	GO:0043565	sequence-specific DNA binding	137	28	4.92	10	1.3e-14	0.0013
11	GO:0000400	four-way junction DNA binding	15	4	0.54	11	0.0016	0.0016
12	GO:0004114	3',5'-cyclic-nucleotide phosphodiesterase activity	16	4	0.57	12	0.00208	0.0021
13	GO:0010181	FMN binding	27	5	0.97	13	0.00238	0.0024
14	GO:0048029	monosaccharide binding	35	5	1.26	14	0.00761	0.0044
15	GO:0020037	heme binding	59	7	2.12	15	0.00478	0.0048
16	GO:0008134	transcription factor binding	62	7	2.23	16	0.0063	0.0063
17	GO:0009975	cyclase activity	109	24	3.92	17	2.1e-13	0.0092
18	GO:0016941	natriuretic peptide receptor activity	25	4	0.9	18	0.01124	0.0112
19	GO:0017046	peptide hormone binding	27	4	0.97	19	0.01475	0.0148
20	GO:0001228	DNA-binding transcription activator activity, RNA polymerase II-specific	15	3	0.54	20	0.01505	0.0151
21	GO:0016849	phosphorus-oxygen lyase activity	111	24	3.99	21	3.3e-13	0.0186
22	GO:0042802	identical protein binding	197	10	7.08	22	0.16883	0.0221
23	GO:0008375	acetylglucosaminyltransferase activity	19	3	0.68	23	0.02887	0.0289
24	GO:0016628	oxidoreductase activity, acting on the CH-CH group of donors, NAD or NADP as acceptor	20	3	0.72	24	0.03309	0.0331
25	GO:0003690	double-stranded DNA binding	136	26	4.89	25	6.7e-13	0.0459
26	GO:0003713	transcription coactivator activity	23	3	0.83	26	0.04756	0.0476
27	GO:0004559	alpha-mannosidase activity	10	2	0.36	27	0.04775	0.0478
28	GO:0031420	alkali metal ion binding	10	2	0.36	28	0.04775	0.0478
