## Supplementary material for "The genome of a nonphotosynthetic diatom provides insights into the metabolic shift to heterotrophy and constraints on the loss of photosynthesis": S6_Table.xlsx

### Sheet: Enzymes
Glycoside Hydrolase family	Molecular function	Gene	Polysaccharide Lyase	Gene	`
	Acetylgalactosaminidase	α-N-acetylgalactosaminidase (EC 3.2.1.49)		Hyaluronate lyase (EC 4.2.2.1)
		β-N-acetylgalactosaminidase (EC 3.2.1.53)		Pectate lyase (EC 4.2.2.2)
		endo-α-N-acetylgalactosaminidase (EC 3.2.1.97)		Alginate lyase (EC 4.2.2.3)
				Oligogalacturonate lyase / oligogalacturonide lyase (EC 4.2.2.6)
	β-agarase	β-agarase (EC 3.2.1.81)		Heparin lyase / heparin lyase I (EC 4.2.2.7)
				Heparin-sulfate lyase (EC 4.2.2.8)
	Amylase	α-amylase (EC 3.2.1.1)		Pectin lyase (EC 4.2.2.10)
		β-amylase (EC 3.2.1.2)		Xanthan lyase (EC 4.2.2.12)
		maltotetraose-forming α-amylase (EC 3.2.1.60)		Rhamnogalacturonan endolyase (EC 4.2.2.23)
		isoamylase (EC 3.2.1.68)		Rhamnogalacturonan exolyase (EC 4.2.2.24)
		maltohexaose-forming α-amylase (EC 3.2.1.98)		Gellan lyase (EC 4.2.2.25)
		maltotriose-forming α-amylase (EC 3.2.1.116)		Ulvan lyase (EC 4.2.2.-)
		maltogenic amylase (EC 3.2.1.133)
		maltopentaose-forming α-amylase (EC 3.2.1.-)
	Amylosucrase	Amylosucrase (EC. 2.4.1.4)
	Arabinofuranosidase	α-L-arabinofuranosidase (EC 3.2.1.55)
		β-L-arabinofuranosidase (EC 3.2.1.185)
	Cellodextrin phosphorylase	Cellodextrin phosphorylase (EC 2.4.1.49)
	Cellulose β-1,4-cellobiosidase	Cellulose β-1,4-cellobiosidase (EC 3.2.1.91)
	Chitinase	Chitinase (EC 3.2.1.14)
	Dextranase	Dextranase (EC 3.2.1.11)
		Mycodextranase (EC 3.2.1.61)
		Glucodextranase (EC 3.2.1.70)
		Isomalto-dextranase (EC 3.2.1.94)
	Dextransucrase	Dextransucrase (EC 2.4.1.5)
	Endo-inulinase	Endo-inulinase (EC 3.2.1.7)
	Arabinanase	Endo-α-1,5-L-arabinanase (EC 3.2.1.99)
		sulfated arabinan endo-1,4-β-L-arabinanase (EC 3.2.1.-)
		Exo-α-1,5-L-arabinanase (EC 3.2.1.-)
	Endo-β-1,3-glucanase / laminarinase	Endo-β-1,3-glucanase / laminarinase (EC 3.2.1.39)
	Endo-β-1,4-glucanase / cellulase	endo-β-1,4-glucanase / cellulase (EC 3.2.1.4)
	Exo-α-sialidase	exo-α-sialidase (EC 3.2.1.18)
	Fructosidase	fructan β-(2,1)-fructosidase/1-exohydrolase (EC 3.2.1.153)
		fructan β-(2,6)-fructosidase/6-exohydrolase (EC 3.2.1.154)
	Fucosidase	β-D-fucosidase (EC 3.2.1.38)
		α-L-fucosidase (EC 3.2.1.51)
		α-1,3/1,4-L-fucosidase (EC 3.2.1.111)
	Galactanase	endo-β-1,4-galactanase (EC 3.2.1.89)
		exo-β-1,3-galactanase (EC 3.2.1.145)
		endo-β-1,6-galactanase (EC 3.2.1.164)
		endo-β-1,3-galactanase (EC 3.2.1.181)
		exo-β-1,4-galactanase (EC 3.2.1.-)
	Galactosidase	α-galactosidase (EC 3.2.1.22)
		β-galactosidase (EC 3.2.1.23)
		6-phospho-β-galactosidase (EC 3.2.1.85)
		keratan-sulfate endo-1,4-β-galactosidase (EC 3.2.1.103)
		endo-β-1,4-galactosidase (EC 3.2.1.-)
	Glucanase	endo-β-1,3(4)-glucanase / lichenase-laminarinase (EC 3.2.1.6)
		α-1,3-glucanase (EC 3.2.1.59)
		endo-β-1,2-glucanase (EC 3.2.1.71)
		lichenase / endo-β-1,3-1,4-glucanase (EC 3.2.1.73)
		exo-β-1,4-glucanase (EC 3.2.1.74)
		xyloglucan-specific endo-β-1,4-glucanase (EC 3.2.1.151)
		xyloglucan-specific exo-β-1,4-glucanase / exo-xyloglucanase (EC 3.2.1.155)
		exo-1,3-1,4-glucanase (EC 3.2.1.-)
	Glucanotransferase	cyclomaltodextrin glucanotransferase (EC 2.4.1.19)
		4-α-glucanotransferase (EC 2.4.1.25)
	Glucoamylase	Glucoamylase (EC 3.2.1.3)
	Glucosaminidase	endo-β-N-acetylglucosaminidase (EC 3.2.1.96)
		exo-β-glucosaminidase (EC 3.2.1.165)
	Glucosidase	oligo-α-glucosidase (EC 3.2.1.10)
		α-glucosidase (EC 3.2.1.20)
		β-glucosidase (EC 3.2.1.21)
		amylo-α-1,6-glucosidase (EC 3.2.1.33)
		glucan 1,3-β-glucosidase (EC 3.2.1.58)
		glucan endo-1,6-β-glucosidase (EC 3.2.1.75)
		α-1,3-glucosidase (EC 3.2.1.84)
		6-phospho-β-glucosidase (EC 3.2.1.86)
		steryl β-glucosidase (EC 3.2.1.104)
		strictosidine β-glucosidase (EC 3.2.1.105)
		amygdalin β-glucosidase (EC 3.2.1.117)
		prunasin β-glucosidase (EC 3.2.1.118)
		maltose-6-phosphate glucosidase (EC 3.2.1.122)
		raucaffricine β-glucosidase (EC 3.2.1.125)
		coniferin β-glucosidase (EC 3.2.1.126)
		thioglucosidase (EC 3.2.1.147)
		isoflavonoid 7-O-β-apiosyl-β-glucosidase (EC 3.2.1.161)
		ABA-specific β-glucosidase (EC 3.2.1.175)
		DIMBOA β-glucosidase (EC 3.2.1.182)
	Glucuronidase	β-glucuronidase (EC 3.2.1.31)
		hyaluronoglucuronidase (EC 3.2.1.36)
		xylan α-1,2-glucuronidase (EC 3.2.1.131)
		α-glucuronidase (EC 3.2.1.139)
	Glycosidase	β-glycosidase (EC 3.2.1.-)
		β-transglycosidase (EC 2.4.1.-)
	Hyaluronidase	Hyaluronidase (EC 3.2.1.35)
	α-L-iduronidase	α-L-iduronidase (EC 3.2.1.76)
	Inulosucrase	Inulosucrase (EC 2.4.1.9)
	Lactase	Lactase (EC 3.2.1.108)
	Lacto-N-biosidase	Lacto-N-biosidase (EC 3.2.1.140)
	Laminaribiose phosphorylase	Laminaribiose phosphorylase (EC 2.4.1.31)
	Maltose phosphorylase	maltose phosphorylase (EC 2.4.1.8)
	Mannanase	α-1,6-mannanase (EC 3.2.1.101)
		β-1,3-mannanase (EC 3.2.1.-)
	Mannosidase	α-mannosidase (EC 3.2.1.24)
		β-mannosidase (EC 3.2.1.25)
		Mannan endo-β-1,4-mannosidase (EC 3.2.1.78)
		Mannosyl-oligosaccharide 1,2-alpha-mannosidase (EC 3.2.1.113)
		Glycoprotein endo-α-1,2-mannosidase (EC 3.2.1.130)
		Mannosylglycoprotein endo-β-mannosidase (EC 3.2.1.152)
	Pullulanase	pullulanase (EC 3.2.1.41)
		isopullulanase (EC 3.2.1.57)
		neopullulanase (EC 3.2.1.135)
	Rhamnosidase	α-L-rhamnosidase (EC 3.2.1.40)
		endorhamnosidase (EC 3.2.1.-)
	Tomatinase	tomatinase (EC 3.2.1.-)
	α,α-trehalase	α,α-trehalase (EC 3.2.1.28)
	Trehalose phosphorylase	trehalose phosphorylase (EC 2.4.1.64)
	Trehalose-6-phosphate hydrolase	trehalose-6-phosphate hydrolase (EC 3.2.1.93)
	Xylanase	endo-β-1,4-xylanase (EC 3.2.1.8)
		endo-1,3-β-xylanase (EC 3.2.1.32)
		glucuronoarabinoxylan endo-β-1,4-xylanase (EC 3.2.1.136)
		reducing-end-xylose releasing exo-oligoxylanase (EC 3.2.1.156)
		arabinoxylan-specific endo-β-1,4-xylanase (EC 3.2.1.-)
	Xylosidase	α-xylosidase (EC 3.2.1.177)
		β-xylosidase (EC 3.2.1.37)

### Sheet: Orthogroups
Orthogroup	Gene	Annotation
OG0000016
OG0000016	OEU07524.1_Fragilar	trypsin~serine protease
OG0000016	OEU08772.1_Fragilar	trypsin~serine protease
OG0000016	OEU09804.1_Fragilar	trypsin~serine protease
OG0000016	OEU09811.1_Fragilar	trypsin~serine protease
OG0000016	OEU09878.1_Fragilar	trypsin~serine protease
OG0000016	OEU10508.1_Fragilar	trypsin~serine protease
OG0000016	OEU11162.1_Fragilar	trypsin~serine protease
OG0000016	OEU15511.1_Fragilar	trypsin~serine protease
OG0000016	OEU19161.1_Fragilar	trypsin~serine protease
OG0000016	OEU22311.1_Fragilar	trypsin~serine protease
OG0000016	OEU22871.1_Fragilar	trypsin~serine protease
OG0000016	OEU23270.1_Fragilar	trypsin~serine protease
OG0000016	NITZ2144_TRINITY_DN12006_c0_g1_i1|m.17081	trypsin~serine protease
OG0000016	NITZ2144_TRINITY_DN12110_c0_g1_i1|m.17216	trypsin~serine protease
OG0000016	NITZ2144_TRINITY_DN12110_c0_g2_i1|m.17217	trypsin~serine protease
OG0000016	NITZ2144_TRINITY_DN13228_c0_g1_i1|m.19557	trypsin~serine protease
OG0000016	NITZ2144_TRINITY_DN16243_c0_g1_i1|m.27341	trypsin~serine protease
OG0000016	NITZ2144_TRINITY_DN16243_c0_g1_i2|m.27343	hypothetical protein
OG0000016	NITZ2144_TRINITY_DN20930_c0_g1_i1|m.45335	trypsin~serine protease
OG0000016	NITZ2144_TRINITY_DN20930_c0_g1_i2|m.45337	trypsin~serine protease
OG0000016	NITZ2144_TRINITY_DN20930_c0_g1_i3|m.45338	trypsin~serine protease
OG0000016	NITZ2144_TRINITY_DN20930_c0_g3_i1|m.45336	Granzyme A
OG0000016	NITZ2144_TRINITY_DN23185_c0_g1_i2|m.60722	T9SS type A sorting domain-containing protein
OG0000016	NITZ2144_TRINITY_DN31818_c0_g1_i1|m.66860	trypsin~serine protease
OG0000016	NITZ2144_TRINITY_DN34805_c0_g1_i1|m.68582	trypsin~serine protease
OG0000016	NITZ2144_TRINITY_DN4814_c0_g1_i1|m.5323	trypsin~serine protease
OG0000016	NITZ2144_TRINITY_DN8093_c0_g1_i1|m.9836	trypsin~serine protease
OG0000016	NITZ2144_TRINITY_DN8175_c0_g1_i1|m.10016	trypsin~serine protease
OG0000016	NITZ4_002434-RA|>NITZ4_002434-RA	trypsin~serine protease
OG0000016	NITZ4_007804-RA|>NITZ4_007804-RA	trypsin~serine protease
OG0000016	XP_002180119.1_phaeodactyl	trypsin~serine protease
OG0000016	XP_002184371.1_phaeodactyl	trypsin~serine protease
OG0000016	XP_002184410.1_phaeodactyl	trypsin~serine protease
OG0000016	XP_002288218.1_thalassiois	trypsin~serine protease
OG0000016	XP_002288371.1_thalassiois	trypsin~serine protease
OG0000016	XP_002288582.1_thalassiois	trypsin~serine protease
OG0000016	XP_002289963.1_thalassiois	T9SS type A sorting domain-containing protein
OG0000016	XP_002290849.1_thalassiois	trypsin~serine protease
OG0000016	XP_002290886.1_thalassiois	trypsin~serine protease
OG0000016	XP_002291456.1_thalassiois	trypsin~serine protease
OG0000016	XP_002291696.1_thalassiois	trypsin~serine protease
OG0000016	XP_002291884.1_thalassiois	trypsin~serine protease
OG0000016	XP_002291885.1_thalassiois	trypsin~serine protease
OG0000016	XP_002291933.1_thalassiois	trypsin~serine protease
OG0000016	XP_002292120.1_thalassiois	trypsin~serine protease
OG0000016	XP_002292122.1_thalassiois	trypsin~serine protease
OG0000016	XP_002293427.1_thalassiois	trypsin~serine protease
OG0000016	XP_002293865.1_thalassiois	trypsin~serine protease
OG0000016	XP_002294412.1_thalassiois	trypsin~serine protease
OG0000016	XP_002294506.1_thalassiois	trypsin~serine protease
OG0000016	XP_002295479.1_thalassiois	trypsin~serine protease
OG0000016	XP_002297184.1_thalassiois	trypsin~serine protease
OG0000257
OG0000257	OEU12010.1_Fragilar	trypsin~serine protease
OG0000257	OEU14381.1_Fragilar	trypsin~serine protease
OG0000257	NITZ2144_TRINITY_DN11581_c0_g2_i1|m.15860	trypsin~serine protease
OG0000257	NITZ2144_TRINITY_DN15239_c0_g1_i1|m.24524	hypothetical protein
OG0000257	NITZ2144_TRINITY_DN17071_c0_g1_i1|m.29793	trypsin~serine protease
OG0000257	NITZ2144_TRINITY_DN17071_c0_g1_i2|m.29797	trypsin~serine protease
OG0000257	NITZ2144_TRINITY_DN17071_c0_g1_i3|m.29801	trypsin~serine protease
OG0000257	NITZ2144_TRINITY_DN17071_c0_g1_i4|m.29804	trypsin~serine protease
OG0000257	NITZ2144_TRINITY_DN17071_c0_g1_i5|m.29807	trypsin~serine protease
OG0000257	NITZ2144_TRINITY_DN17071_c0_g1_i6|m.29811	trypsin~serine protease
OG0000257	NITZ2144_TRINITY_DN17071_c0_g2_i1|m.29815	trypsin~serine protease
OG0000257	NITZ4_002379-RA|>NITZ4_002379-RA	hypothetical protein
OG0000257	NITZ4_005819-RA|>NITZ4_005819-RA	trypsin-like protease
OG0000257	XP_002293724.1_thalassiois	T9SS type A sorting domain-containing protein
OG0000257	XP_002294306.1_thalassiois	hypothetical protein
OG0000407
OG0000407	OEU12093.1_Fragilar	glycoside hydrolase family 2
OG0000407	NITZ2144_TRINITY_DN11683_c0_g1_i1|m.16135	glycoside hydrolase family 2
OG0000407	NITZ2144_TRINITY_DN13809_c0_g1_i1|m.20981	glycoside hydrolase family 2
OG0000407	NITZ2144_TRINITY_DN13809_c0_g2_i1|m.20982	glycoside hydrolase family 2
OG0000407	NITZ2144_TRINITY_DN13809_c0_g2_i1|m.20983	Beta-mannosidase
OG0000407	NITZ2144_TRINITY_DN13809_c0_g2_i1|m.20984	glycoside hydrolase family 2
OG0000407	NITZ2144_TRINITY_DN13809_c0_g2_i2|m.20986	glycoside hydrolase family 2
OG0000407	NITZ2144_TRINITY_DN13809_c0_g2_i2|m.20987	glycoside hydrolase family 2
OG0000407	NITZ2144_TRINITY_DN6377_c0_g1_i1|m.7348	glycoside hydrolase family 2
OG0000407	NITZ2144_TRINITY_DN6377_c0_g2_i1|m.7350	glycoside hydrolase family 2
OG0000407	NITZ4_005933-RA|>NITZ4_005933-RA	glycoside hydrolase family 2
OG0000407	XP_002289555.1_thalassiois	glycoside hydrolase family 2
OG0000517
OG0000517	OEU14977.1_Fragilar	family 16 glycosylhydrolase, 1,3-beta-glucanase
OG0000517	NITZ2144_TRINITY_DN13029_c0_g2_i2|m.19216	family 16 glycosylhydrolase, 1,3-beta-glucanase
OG0000517	NITZ2144_TRINITY_DN21349_c0_g1_i1|m.47426	family 16 glycosylhydrolase, 1,3-beta-glucanase
OG0000517	NITZ2144_TRINITY_DN21349_c0_g1_i2|m.47429	family 16 glycosylhydrolase, 1,3-beta-glucanase
OG0000517	NITZ2144_TRINITY_DN23226_c0_g1_i1|m.61849	family 16 glycosylhydrolase, 1,3-beta-glucanase
OG0000517	NITZ2144_TRINITY_DN4948_c0_g1_i1|m.5557	family 16 glycosylhydrolase, 1,3-beta-glucanase
OG0000517	NITZ2144_TRINITY_DN4948_c0_g2_i1|m.5558	family 16 glycosylhydrolase, 1,3-beta-glucanase
OG0000517	NITZ2144_TRINITY_DN5988_c0_g1_i1|m.6733	family 16 glycosylhydrolase, 1,3-beta-glucanase
OG0000517	NITZ4_007376-RA|>NITZ4_007376-RA	family 16 glycosylhydrolase, 1,3-beta-glucanase
OG0000517	XP_002183706.1_phaeodactyl	family 16 glycosylhydrolase, 1,3-beta-glucanase
OG0000517	XP_002295752.1_thalassiois	family 16 glycosylhydrolase, 1,3-beta-glucanase
OG0000699
OG0000699	OEU21906.1_Fragilar	beta-hexosaminidase
OG0000699	NITZ2144_TRINITY_DN16034_c0_g1_i1|m.26719	family 20 glycosylhydrolase
OG0000699	NITZ2144_TRINITY_DN16034_c0_g1_i2|m.26721	family 20 glycosylhydrolase
OG0000699	NITZ2144_TRINITY_DN16034_c0_g1_i3|m.26723	family 20 glycosylhydrolase
OG0000699	NITZ2144_TRINITY_DN16034_c0_g1_i4|m.26726	family 20 glycosylhydrolase
OG0000699	NITZ2144_TRINITY_DN22822_c0_g1_i1|m.57786	family 20 glycosylhydrolase
OG0000699	NITZ2144_TRINITY_DN22822_c0_g1_i2|m.57787	family 20 glycosylhydrolase
OG0000699	NITZ4_002819-RA|>NITZ4_002819-RA	family 20 glycosylhydrolase
OG0000699	NITZ4_002821-RA|>NITZ4_002821-RA	beta-hexosaminidase
OG0000699	XP_002179365.1_phaeodactyl	beta-hexosaminidase
OG0000762
OG0000762	OEU09950.1_Fragilar	endo-1,4-beta-xylanase
OG0000762	NITZ2144_TRINITY_DN7663_c0_g1_i1|m.9337	endo-1,4-beta-xylanase
OG0000762	NITZ2144_TRINITY_DN7663_c0_g1_i2|m.9339	endo-1,4-beta-xylanase
OG0000762	NITZ2144_TRINITY_DN7663_c0_g1_i3|m.9340	endo-1,4-beta-xylanase
OG0000762	NITZ2144_TRINITY_DN7663_c0_g1_i4|m.9341	endo-1,4-beta-xylanase
OG0000762	NITZ2144_TRINITY_DN7663_c0_g1_i5|m.9343	endo-1,4-beta-xylanase
OG0000762	NITZ4_007111-RA|>NITZ4_007111-RA	endo-1,4-beta-xylanase
OG0000762	XP_002178502.1_phaeodactyl	endo-1,4-beta-xylanase
OG0000762	XP_002290930.1_thalassiois	endo-1,4-beta-xylanase
OG0000932
OG0000932	NITZ2144_TRINITY_DN22046_c0_g1_i1|m.51598	beta-galactosidase
OG0000932	NITZ2144_TRINITY_DN22046_c0_g1_i2|m.51605	beta-galactosidase
OG0000932	NITZ2144_TRINITY_DN22046_c0_g1_i3|m.51612	beta-galactosidase
OG0000932	NITZ2144_TRINITY_DN22046_c0_g1_i3|m.51613	beta-galactosidase
OG0000932	NITZ4_007946-RA|>NITZ4_007946-RA	beta-glucuronidase
OG0000932	XP_002181076.1_phaeodactyl	beta-galactosidase
OG0000932	XP_002181077.1_phaeodactyl	beta-galactosidase
OG0000932	XP_002181078.1_phaeodactyl	beta-galactosidase
OG0000932	XP_002292003.1_thalassiois	beta-galactosidase
OG0001321
OG0001321	OEU06679.1_Fragilar	glucan 1,3-beta-glucosidase
OG0001321	NITZ2144_TRINITY_DN11616_c0_g1_i1|m.16115	glucan 1,3-beta-glucosidase
OG0001321	NITZ2144_TRINITY_DN11616_c0_g1_i1|m.16116	glucan 1,3-beta-glucosidase
OG0001321	NITZ2144_TRINITY_DN11616_c0_g1_i2|m.16117	glucan 1,3-beta-glucosidase
OG0001321	NITZ2144_TRINITY_DN11616_c0_g1_i3|m.16118	glucan 1,3-beta-glucosidase
OG0001321	NITZ4_007837-RA|>NITZ4_007837-RA	glucan 1,3-beta-glucosidase
OG0001321	NITZ4_008897-RA|>NITZ4_008897-RA	endo-1,3-beta-glucanase
OG0001363
OG0001363	OEU08391.1_Fragilar	alpha-mannosidase
OG0001363	NITZ2144_TRINITY_DN21374_c0_g1_i2|m.47063	alpha-mannosidase
OG0001363	NITZ2144_TRINITY_DN21374_c0_g1_i4|m.47070	alpha-mannosidase
OG0001363	NITZ2144_TRINITY_DN21374_c0_g1_i5|m.47073	alpha-mannosidase
OG0001363	NITZ2144_TRINITY_DN21374_c0_g1_i6|m.47076	alpha-mannosidase
OG0001363	NITZ4_002339-RA|>NITZ4_002339-RA	alpha-mannosidase
OG0001363	XP_002181835.1_phaeodactyl	alpha-mannosidase
OG0001673
OG0001673	OEU18428.1_Fragilar	mannosyl-oligosaccharide 1,2-alpha-mannosidase
OG0001673	NITZ2144_TRINITY_DN16563_c0_g1_i1|m.28352	mannosyl-oligosaccharide 1,2-alpha-mannosidase
OG0001673	NITZ4_005198-RA|>NITZ4_005198-RA	mannosyl-oligosaccharide 1,2-alpha-mannosidase
OG0001673	XP_002176357.1_phaeodactyl	mannosyl-oligosaccharide 1,2-alpha-mannosidase
OG0001673	XP_002289677.1_thalassiois	mannosyl-oligosaccharide 1,2-alpha-mannosidase
OG0001673	XP_002289678.1_thalassiois	mannosyl-oligosaccharide 1,2-alpha-mannosidase
OG0001673	XP_002291430.1_thalassiois	mannosyl-oligosaccharide 1,2-alpha-mannosidase
OG0001705
OG0001705	OEU19383.1_Fragilar	alpha-L-fucosidase
OG0001705	NITZ2144_TRINITY_DN16275_c0_g1_i1|m.27138	alpha-L-fucosidase
OG0001705	NITZ4_006648-RA|>NITZ4_006648-RA	alpha-L-fucosidase
OG0001705	NITZ4_007486-RA|>NITZ4_007486-RA	alpha-L-fucosidase
OG0001705	XP_002183372.1_phaeodactyl	alpha-L-fucosidase
OG0001705	XP_002183423.1_phaeodactyl	alpha-L-fucosidase
OG0001705	XP_002183425.1_phaeodactyl	alpha-L-fucosidase
OG0001865
OG0001865	OEU05794.1_Fragilar	glucosidase 2
OG0001865	OEU09175.1_Fragilar	hypothetical protein
OG0001865	NITZ2144_TRINITY_DN16902_c0_g1_i1|m.29330	glucosidase 2
OG0001865	NITZ4_002375-RA|>NITZ4_002375-RA	glucosidase 2
OG0001865	XP_002186069.1_phaeodactyl	glucosidase 2
OG0001865	XP_002293388.1_thalassiois	glucosidase 2
OG0002043
OG0002043	OEU09194.1_Fragilar	exo-1,3-beta-glucanase
OG0002043	OEU17076.1_Fragilar	exo-1,3-beta-glucanase
OG0002043	NITZ2144_TRINITY_DN21774_c0_g1_i1|m.49270	exo-1,3-beta-glucanase
OG0002043	NITZ4_006131-RA|>NITZ4_006131-RA	glucan 1,3-beta-glucosidase
OG0002043	XP_002184004.1_phaeodactyl	exo-1,3-beta-glucanase
OG0002043	XP_002287341.1_thalassiois	exo-1,3-beta-glucanase
OG0002192
OG0002192	OEU11104.1_Fragilar	Alpha,alpha-trehalose-phosphate synthase
OG0002192	NITZ2144_TRINITY_DN17330_c0_g1_i1|m.30673	Alpha,alpha-trehalose-phosphate synthase
OG0002192	NITZ2144_TRINITY_DN17330_c0_g1_i2|m.30677	Alpha,alpha-trehalose-phosphate synthase
OG0002192	NITZ4_005869-RA|>NITZ4_005869-RA	Alpha,alpha-trehalose-phosphate synthase
OG0002192	XP_002180425.1_phaeodactyl	Alpha,alpha-trehalose-phosphate synthase
OG0002192	XP_002288483.1_thalassiois	Alpha,alpha-trehalose-phosphate synthase
OG0002648
OG0002648	OEU17281.1_Fragilar	Alpha,alpha-trehalose-phosphate synthase
OG0002648	NITZ2144_TRINITY_DN23138_c0_g1_i1|m.61575	Alpha,alpha-trehalose-phosphate synthase
OG0002648	NITZ4_002206-RA|>NITZ4_002206-RA	Alpha,alpha-trehalose-phosphate synthase
OG0002648	XP_002183251.1_phaeodactyl	Alpha,alpha-trehalose-phosphate synthase
OG0002648	XP_002286273.1_thalassiois	Alpha,alpha-trehalose-phosphate synthase
OG0002648	XP_002287922.1_thalassiois	Alpha,alpha-trehalose-phosphate synthase
OG0002812
OG0002812	OEU19488.1_Fragilar	glucan 1,3-beta-glucosidase
OG0002812	NITZ2144_TRINITY_DN12883_c0_g1_i1|m.18705	glucan 1,3-beta-glucosidase
OG0002812	NITZ2144_TRINITY_DN13978_c0_g1_i1|m.21200	glucan 1,3-beta-glucosidase
OG0002812	NITZ4_004089-RA|>NITZ4_004089-RA	glucan 1,3-beta-glucosidase
OG0002812	XP_002180962.1_phaeodactyl	glucan 1,3-beta-glucosidase
OG0002812	XP_002184418.1_phaeodactyl	glucan 1,3-beta-glucosidase
OG0002814
OG0002814	OEU19501.1_Fragilar	Lysosomal beta glucosidase
OG0002814	NITZ2144_TRINITY_DN23033_c0_g1_i1|m.59317	glycoside hydrolase
OG0002814	NITZ2144_TRINITY_DN23033_c0_g1_i1|m.59318	Lysosomal beta glucosidase
OG0002814	NITZ2144_TRINITY_DN23033_c0_g1_i2|m.59319	Lysosomal beta glucosidase
OG0002814	NITZ4_004983-RA|>NITZ4_004983-RA	Lysosomal beta glucosidase
OG0002814	XP_002179173.1_phaeodactyl	Lysosomal beta glucosidase
OG0002901
OG0002901	OEU20575.1_Fragilar	neutral alpha-glucosidase
OG0002901	NITZ2144_TRINITY_DN14906_c0_g1_i1|m.23644	neutral alpha-glucosidase
OG0002901	NITZ2144_TRINITY_DN14906_c0_g1_i2|m.23649	neutral alpha-glucosidase
OG0002901	NITZ4_000042-RA|>NITZ4_000042-RA	neutral alpha-glucosidase
OG0002901	XP_002178760.1_phaeodactyl	neutral alpha-glucosidase
OG0002901	XP_002296109.1_thalassiois	neutral alpha-glucosidase
OG0003153
OG0003153	OEU23582.1_Fragilar	alpha-mannosidase
OG0003153	NITZ2144_TRINITY_DN14322_c0_g1_i1|m.22168	alpha-mannosidase
OG0003153	NITZ2144_TRINITY_DN31300_c0_g1_i1|m.66427	alpha-mannosidase
OG0003153	NITZ4_008309-RA|>NITZ4_008309-RA	alpha-mannosidase
OG0003153	XP_002185676.1_phaeodactyl	alpha-mannosidase
OG0003153	XP_002294525.1_thalassiois	alpha-mannosidase
OG0003164
OG0003164	OEU23740.1_Fragilar	glycoside hydrolase family 16 protein
OG0003164	NITZ2144_TRINITY_DN16100_c0_g1_i1|m.26834	glycoside hydrolase family 16 protein
OG0003164	NITZ2144_TRINITY_DN16100_c0_g1_i2|m.26836	glycoside hydrolase family 16 protein
OG0003164	NITZ4_007456-RA|>NITZ4_007456-RA	beta-glucan synthesis-associated
OG0003164	XP_002185080.1_phaeodactyl	glycoside hydrolase family 16 protein
OG0003164	XP_002289582.1_thalassiois	glycoside hydrolase family 16 protein
OG0004009
OG0004009	OEU13145.1_Fragilar	exo-1,3-beta glucanase
OG0004009	OEU18829.1_Fragilar	glucan 1,3-beta-glucosidase
OG0004009	NITZ2144_TRINITY_DN831_c0_g1_i1|m.942	glucan 1,3-beta-glucosidase
OG0004009	NITZ2144_TRINITY_DN831_c0_g2_i1|m.943	glucan 1,3-beta-glucosidase
OG0004009	NITZ4_005254-RA|>NITZ4_005254-RA	glucan 1,3-beta-glucosidase
OG0004126
OG0004126	OEU13667.1_Fragilar	ER degradation-enhancing alpha-mannosidase-like
OG0004126	NITZ2144_TRINITY_DN20998_c0_g1_i2|m.45114	ER degradation-enhancing alpha-mannosidase-like
OG0004126	NITZ4_008331-RA|>NITZ4_008331-RA	ER degradation-enhancing alpha-mannosidase-like
OG0004126	XP_002182479.1_phaeodactyl	ER degradation-enhancing alpha-mannosidase-like
OG0004126	XP_002286916.1_thalassiois	ER degradation-enhancing alpha-mannosidase-like
OG0004173
OG0004173	OEU13941.1_Fragilar	HAD family hydrolase
OG0004173	NITZ2144_TRINITY_DN15293_c0_g1_i1|m.24424	hypothetical protein
OG0004173	NITZ2144_TRINITY_DN35259_c0_g1_i1|m.68858	HAD-IA family hydrolase
OG0004173	NITZ4_005400-RA|>NITZ4_005400-RA	glycerol-3-phosphatase
OG0004173	XP_002180052.1_phaeodactyl	glycerol-3-phosphatase
OG0004213
OG0004213	OEU14161.1_Fragilar	beta-glucan synthesis-associated
OG0004213	NITZ2144_TRINITY_DN13166_c0_g1_i1|m.19496	beta-glucan synthesis-associated
OG0004213	NITZ4_005972-RA|>NITZ4_005972-RA	beta-glucan synthesis-associated
OG0004213	XP_002185118.1_phaeodactyl	beta-glucan synthesis-associated
OG0004213	XP_002288656.1_thalassiois	beta-glucan synthesis-associated
OG0004528
OG0004528	OEU16077.1_Fragilar	sulfoquinovosyl transferase SQD2
OG0004528	NITZ2144_TRINITY_DN17114_c0_g1_i1|m.29838	sulfoquinovosyl transferase SQD2
OG0004528	NITZ4_005785-RA|>NITZ4_005785-RA	sulfoquinovosyl transferase SQD2
OG0004528	XP_002185276.1_phaeodactyl	sulfoquinovosyl transferase SQD2
OG0004528	XP_002295162.1_thalassiois	sulfoquinovosyl transferase SQD2
OG0004703
OG0004703	OEU16754.1_Fragilar	phosphatidylinositol N-acetylglucosaminyltransferase
OG0004703	NITZ2144_TRINITY_DN37905_c0_g1_i1|m.70382	phosphatidylinositol N-acetylglucosaminyltransferase
OG0004703	NITZ4_000350-RA|>NITZ4_000350-RA	phosphatidylinositol N-acetylglucosaminyltransferase
OG0004703	XP_002176995.1_phaeodactyl	phosphatidylinositol N-acetylglucosaminyltransferase
OG0004703	XP_002286152.1_thalassiois	phosphatidylinositol N-acetylglucosaminyltransferase
OG0004933
OG0004933	OEU18175.1_Fragilar	beta-glucosidase
OG0004933	NITZ2144_TRINITY_DN2191_c0_g1_i1|m.2403	beta-glucosidase
OG0004933	NITZ4_006921-RA|>NITZ4_006921-RA	beta-glucosidase
OG0004933	XP_002185317.1_phaeodactyl	beta-glucosidase
OG0004933	XP_002290406.1_thalassiois	beta-glucosidase
OG0005160
OG0005160	OEU19764.1_Fragilar	alpha-1,3~1,6-mannosyltransferase
OG0005160	NITZ2144_TRINITY_DN29454_c0_g1_i1|m.65456	alpha-1,3~1,6-mannosyltransferase
OG0005160	NITZ4_004326-RA|>NITZ4_004326-RA	alpha-1,3~1,6-mannosyltransferase
OG0005160	XP_002183068.1_phaeodactyl	alpha-1,3~1,6-mannosyltransferase
OG0005160	XP_002296196.1_thalassiois	alpha-1,3~1,6-mannosyltransferase
OG0005259
OG0005259	OEU20388.1_Fragilar	probable beta-D-xylosidase
OG0005259	NITZ2144_TRINITY_DN22777_c0_g1_i1|m.56801	probable beta-D-xylosidase
OG0005259	NITZ2144_TRINITY_DN22777_c0_g2_i1|m.56802	probable beta-D-xylosidase
OG0005259	NITZ4_005377-RA|>NITZ4_005377-RA probable beta-D-xylosidase
OG0005259	XP_002180246.1_phaeodactyl	probable beta-D-xylosidase
OG0005260
OG0005260	OEU20389.1_Fragilar	glycosyl hydrolase
OG0005260	NITZ2144_TRINITY_DN22681_c0_g1_i1|m.55654	glycosyl hydrolase
OG0005260	NITZ2144_TRINITY_DN22681_c0_g1_i2|m.55659	glycosyl hydrolase
OG0005260	NITZ4_001634-RA|>NITZ4_001634-RA	glycosyl hydrolase
OG0005260	XP_002184524.1_phaeodactyl	glycosyl hydrolase
OG0005390
OG0005390	OEU20887.1_Fragilar	1,3[4]-beta-glucanase
OG0005390	NITZ2144_TRINITY_DN21384_c0_g1_i2|m.47440	1,3[4]-beta-glucanase
OG0005390	NITZ4_001852-RA|>NITZ4_001852-RA	1,3[4]-beta-glucanase
OG0005390	XP_002182796.1_phaeodactyl	1,3[4]-beta-glucanase
OG0005390	XP_002293562.1_thalassiois
OG0006838
OG0006838	OEU15733.1_Fragilar	beta-hexosaminidase
OG0006838	NITZ2144_TRINITY_DN20683_c0_g1_i2|m.43768	beta-hexosaminidase
OG0006838	NITZ4_000887-RA|>NITZ4_000887-RA	beta-hexosaminidase
OG0006838	XP_002184293.1_phaeodactyl	beta-hexosaminidase
OG0007351
OG0007351	OEU20231.1_Fragilar	DUF4982 domain-containing protein
OG0007351	NITZ2144_TRINITY_DN10188_c0_g1_i1|m.13315	DUF4982 domain-containing protein
OG0007351	NITZ2144_TRINITY_DN12777_c0_g1_i1|m.18493	DUF4982 domain-containing protein
OG0007351	NITZ4_007524-RA|>NITZ4_007524-RA	glycoside hydrolase family 2
OG0007743
OG0007743	OEU23665.1_Fragilar	alpha-galactosidase
OG0007743	NITZ2144_TRINITY_DN11680_c0_g1_i1|m.16195	alpha-galactosidase
OG0007743	NITZ4_000040-RA|>NITZ4_000040-RA	alpha-galactosidase
OG0007743	NITZ4_006315-RA|>NITZ4_006315-RA	alpha-galactosidase
OG0007898
OG0007898	NITZ2144_TRINITY_DN22506_c0_g1_i1|m.54980	trypsin~serine protease
OG0007898	NITZ4_002476-RA|>NITZ4_002476-RA	trypsin~serine protease
OG0007898	NITZ4_002477-RA|>NITZ4_002477-RA	trypsin~serine protease
OG0007898	XP_002179029.1_phaeodactyl	trypsin~serine protease
OG0008005
OG0008005	OEU06333.1_Fragilar	family 78 glycoside hydrolase catalytic domain
OG0008005	OEU09018.1_Fragilar	family 78 glycoside hydrolase catalytic domain
OG0008005	NITZ4_008560-RA|>NITZ4_008560-RA	alpha-L-rhamnosidase_GH78
OG0008064
OG0008064	OEU07608.1_Fragilar	beta-galactosidase
OG0008064	NITZ2144_TRINITY_DN25462_c0_g1_i1|m.63183	beta-galactosidase
OG0008064	NITZ4_007235-RA|>NITZ4_007235-RA	beta-glucuronidase
OG0009219
OG0009219	NITZ2144_TRINITY_DN22102_c0_g3_i1|m.52084	trypsin-like protease
OG0009219	NITZ4_001121-RA|>NITZ4_001121-RA	trypsin-like protease
OG0009219	XP_002184591.1_phaeodactyl	trypsin-like protease
OG0009354
OG0009354	NITZ4_002804-RA|>NITZ4_002804-RA	trypsin~serine protease
OG0009354	NITZ4_003527-RA|>NITZ4_003527-RA	trypsin-like protease
OG0009354	NITZ4_008354-RA|>NITZ4_008354-RA	trypsin~serine protease
OG0010339
OG0010339	NITZ2144_TRINITY_DN14850_c0_g1_i1|m.23497	beta-glucan synthase-like protein
OG0010339	NITZ4_006750-RA|>NITZ4_006750-RA	beta-glucan synthase-like protein
