## Supplementary material for "The genome of a nonphotosynthetic diatom provides insights into the metabolic shift to heterotrophy and constraints on the loss of photosynthesis": S7_Table.xlsx

### Sheet: Sheet1
Gene	Length (AA)	Scaffold ID	Start	End	Gene ID	Annotation
P3,4O-1	407	scaffold138|size62050	44155	45378	NITZ4_006393-RA|>NITZ4_006393-RA protein AED:0.36 eAED:0.36 QI:0|-1|0|1|-1|1|1|0|407	Maker
P3,4O-2	467	scaffold73|size107353	50958	52361	NITZ4_004319-RA|>NITZ4_004319-RA protein AED:0.38 eAED:0.41 QI:0|-1|0|1|-1|1|1|0|467	Maker
P3,4O-3	346	scaffold262|size27079	25283	26323	NITZ4_P3,4O-3	Manual annotation
P3,4O-4	318	scaffold16|size188269	85726	86682	NITZ4_P3,4O-4	Manual annotation
P3,4O-5	368	scaffold38|size140716	102556	103662	NITZ4_P3,4O-5	Manual annotation
P3,4O-6	311	scaffold180|size44305	39152	40087	NITZ4_007243-RA|>NITZ4_007243-RA protein AED:0.18 eAED:0.18 QI:0|-1|0|1|-1|1|1|0|311	Maker
P3,4O-7	314	scaffold376|size14603	3467	4495	NITZ4_008918-RA|>NITZ4_008918-RA protein AED:0.00 eAED:0.00 QI:1666|1|1|1|1|1|2|1284|314	Maker
P3,4O-8	357	scaffold376|size14603	4637	5710	NITZ4_008919-RA|>NITZ4_008919-RA protein AED:0.39 eAED:0.39 QI:0|-1|0|1|-1|1|1|0|357	Maker
CMLE	518	scaffold46|size129759	74534	76257	NITZ4_003509-RA|>NITZ4_003509-RA protein AED:0.08 eAED:0.08 QI:62|1|0.66|1|1|1|3|0|518	Maker
CMD	182	scaffold24|size164493	34696	35244	NITZ4_CMD	Manual annotation
ELH	424	scaffold141|size107518	50098	51372	NITZ4_004277-RA|>NITZ4_004277-RA protein AED:0.35 eAED:0.35 QI:0|-1|0|1|-1|1|1|0|424	Maker
TH	623	scaffold60|size111251	69500	72600	NITZ4_004154-RA|>NITZ4_004154-RA protein AED:0.13 eAED:0.13 QI:0|0|0|1|0|0|2|0|623	Maker
TR	512	scaffold86|size83305	38713	40251	NITZ4_005258-RA|>NITZ4_005258-RA protein AED:0.11 eAED:0.11 QI:0|-1|0|1|-1|1|1|0|512	Maker
