## Supplementary material for "The genome of a nonphotosynthetic diatom provides insights into the metabolic shift to heterotrophy and constraints on the loss of photosynthesis": S8_Table.xlsx

### Sheet: P3,4O
Species	Orthogroup	Gene ID
Nitzschia sp. Nitz4	OG0050635	NITZ4_006393-RA|>NITZ4_006393-RA
	OG0051376	NITZ4_004319-RA|>NITZ4_004319-RA
	OG0051614	NITZ4_P3_4O-3
	OG0051615	NITZ4_P3_4O-4
	OG0051616	NIZT4_P3_4O-5
	OG0051335	NITZ4_007243-RA|>NITZ4_007243-RA
	OG0050377	NITZ4_008918-RA|>NITZ4_008918-RA
	OG0050378	NITZ4_008919-RA|>NITZ4_008919-RA
F. cylindrus	OG0013157	OEU10566.1
	OG0011039	OEU05863.1
	OG0015063	OEU16075.1
	NA	KV784367.1_FRACYscaffold_15
C. nana	OG0053904	XP_002290083.1
P. tricornutum	NA	not present
Nitzschia sp. Nitz2144	OG0030134	TRINITY_DN20240_c0_g1_i1|m.42069
P. multiseries	NA	LN865384.1_PsnmuV1.4_scaffold_220
	NA	LN865619.1_PsnmuV1.4_scaffold_455

### Sheet: CMLE
Species	Orthogroup	Gene ID
Nitzschia sp. Nitz4	OG0005545	NITZ4_003509-RA|>NITZ4_003509-RA
F. cylindrus	OG0005545	OEU21789.1
C. nana	OG0005545	XP_002294624.1
P. tricornutum	OG0005545	XP_002186108.1
Nitzschia sp. Nitz2144	OG0005545	TRINITY_DN16080_c0_g1_i1|m.26604
P. multiseries	NA	LN865398.1_PsnmuV1.4_scaffold_234-size_84702~1

### Sheet: CMD
Species	Orthogroup	Gene ID
Nitzschia sp. Nitz4	OG0051613	NITZ4_CMD
F. cylindrus	OG0007064	OEU17373.1
		KV784448.1_FRACYscaffold_97
P. tricornutum	NA	NC_011679.1_chromosome_11_complete_sequence
C. nana	OG0055648	XP_002296700.1
	OG0007064	XP_002286031.1
Nitzschia sp. Nitz2144	OG0007064	TRINITY_DN14240_c0_g1_i1|m.21916
	OG0007064	TRINITY_DN14240_c0_g1_i2|m.21918
P. multiseries	NA	LN865211.1_PsnmuV1.4_scaffold_47

### Sheet: ELH
Species	Orthogroup	Gene ID
Nitzschia sp. Nitz4	OG0008227	NITZ4_004277-RA|>NITZ4_004277-RA
F. cylindrus	OG0008227	OEU10599.1_Fragilar
C. nana	OG0010681	XP_002294595.1
P. tricornutum	NA	not present
Nitzschia sp. Nitz2144	OG0008227	NITZ2144_TRINITY_DN11122_c0_g1_i1|m.15196

### Sheet: TH
Species	Orthogroup	Gene ID
Nitzschia sp. Nitz4	OG0005219	NITZ4_004154-RA|>NITZ4_004154-RA
F. cylindrus	OG0005219	OEU20070.1
C. nana	OG0005219	XP_002291557.1
P. tricornutum	OG0005219	XP_002180306.1
Nitzschia sp. Nitz2144	OG0023442	TRINITY_DN15976_c0_g1_i1|m.26268
	OG0005219	TRINITY_DN15976_c0_g1_i2|m.26270
P. multiseries	NA	LN865426.1_PsnmuV1.4_scaffold_262

### Sheet: TR
Species	Orthogroup	Gene ID
Nitzschia sp. Nitz4	OG0007947	NITZ4_005258-RA|>NITZ4_005258-RA
F. cylindrus	NA	not found
C. nana	OG0007947	XP_002288066.1
P. tricornutum	OG0007947	XP_002184327.1
Nitzschia sp. Nitz2144	OG0007947	TRINITY_DN5802_c0_g1_i1|m.6576
P. multiseries	NA	not found

### Sheet: PcaK
Species	Orthogroup	Gene ID
Nitzschia sp. Nitz4	OG0001999	NITZ4_006991-RA|>NITZ4_006991-RA
F. cylindrus	OG0001999	OEU08398.1
	OG0003341	OEU07405.1
	NA	KV784390.1_FRACYscaffold_38
C. nana	OG0001999	XP_002288818.1
	OG0053315	XP_002287244.1
	OG0003341	XP_002294330.1
P. tricornutum	OG0001999	XP_002178175.1
	OG0003341	XP_002177299.1
Nitzschia sp. Nitz2144	OG0003341	TRINITY_DN15804_c0_g2_i1|m.26062
	OG0003341	TRINITY_DN15804_c0_g2_i2|m.26064
P. multiseries	NA	LN865266.1_PsnmuV1.4_scaffold_102
	NA	LN865522.1_PsnmuV1.4_scaffold_358
